# EpiGraph: an open-source platform to quantify epithelial organization

**DOI:** 10.1101/217521

**Authors:** Pablo Vicente-Munuera, Pedro Gómez-Gálvez, Robert J. Tetley, Cristina Forja, Antonio Tagua, Marta Letrán, Melda Tozluoglu, Yanlan Mao, Luis M. Escudero

## Abstract

During development, cells must coordinate their differentiation with their growth and organization to form complex multicellular structures such as tissues and organs. Healthy tissues must maintain these structures during homeostasis. Epithelia are packed ensembles of cells from which the different tissues of the organism will originate during embryogenesis. A large barrier to the analysis of the morphogenetic changes in epithelia is the lack of simple tools that enable the quantification of cell arrangements. Here we present EpiGraph, an image analysis tool that quantifies epithelial organization. Our method combines computational geometry and graph theory to measure the degree of order of any packed tissue. EpiGraph goes beyond the traditional polygon distribution analysis, capturing other organizational traits that improve the characterization of epithelia. EpiGraph can objectively compare the rearrangements of epithelial cells during development and homeostasis to quantify how the global ensemble is affected. Importantly, it has been implemented in the open-access platform FIJI. This makes EpiGraph very user friendly, with no programming skills required.
