## Supplementary material for "EpiGraph: an open-source platform to quantify epithelial organization": Fig. S2

### Sheet: Hoja1
	29-motifs
	GDD mean	Voronoi 1	Voronoi 4	Voronoi 5	dWP	dWL	Eye
	Voronoi 1	-	0.1343	0.1440	0.1603	0.1256	0.14
	Voronoi 4		-	0.0862	0.1033	0.0811	0.1736
	Voronoi 5			-	0.1012	0.0828	0.1829
	dWP				-	0.0945	0.1923
	dWL					-	0.1693
	EYE						-
	17-motifs
	GDD mean	Voronoi 1	Voronoi 4	Voronoi 5	dWP	dWL	Eye
	Voronoi 1	-	0.0862	0.0935	0.1009	0.0836	0.0857
	Voronoi 4		-	0.0469	0.0521	0.0419	0.1172
	Voronoi 5			-	0.0486	0.0426	0.1240
	dWP				-	0.0457	0.1299
	dWL					-	0.1152
	EYE						-
