## Supplementary material for "EpiGraph: an open-source platform to quantify epithelial organization": Fig. S3

### Sheet: Mo29
	Diagram number	Percentage of hexagons mean	Percentage of hexagons std	Epi-Hexagons mean	Epi-Hexagons std	Epi-Random mean	Epi-Random std	Epi-Voronoi5 mean	Epi-Voronoi5 std
	1	28.4912	2.53216	0.503285	0.00930843	0.0935586	0.00950066	0.157735	0.0126969
	2	36.5624	1.94719	0.484082	0.0281029	0.119036	0.0189053	0.117726	0.0098636
	3	42.395	2.19064	0.458204	0.0322217	0.144403	0.0266192	0.102397	0.00702765
	4	45.3911	2.75908	0.458975	0.0291816	0.148593	0.0225609	0.096874	0.00635987
	5	46.9599	3.01782	0.458326	0.0355484	0.16344	0.0218922	0.0982095	0.00674107
	6	49.4337	3.46692	0.4503	0.0317786	0.166556	0.0249811	0.0966717	0.00589914
	7	50.3924	3.77137	0.445807	0.0348324	0.175697	0.0243421	0.103151	0.0189835
	8	51.5356	3.08732	0.421561	0.0392465	0.194036	0.0245603	0.112278	0.021002
	9	53.3553	3.30763	0.427917	0.0367513	0.189669	0.0276669	0.112506	0.0210663
	10	54.0636	2.3935	0.414846	0.0484061	0.200929	0.0288458	0.126119	0.0271488
	11	55.366	2.48645	0.400205	0.0445414	0.212016	0.0295941	0.129192	0.0265903
	12	55.2538	2.62456	0.422204	0.0516157	0.199754	0.035959	0.126735	0.0283443
	13	56.7197	2.667	0.387864	0.0396563	0.225887	0.0261941	0.137109	0.0273638
	14	57.617	2.4577	0.397569	0.0536482	0.223048	0.0340158	0.138782	0.0316702
	15	58.4791	2.36157	0.387834	0.0449317	0.226549	0.0277658	0.152828	0.029395
	16	58.5352	2.16061	0.386817	0.0586767	0.226457	0.0376926	0.149065	0.0327067
	17	59.1445	2.36549	0.380462	0.0541129	0.229922	0.0336697	0.155604	0.0310006
	18	59.5406	2.59309	0.372698	0.0588465	0.23498	0.0380698	0.160889	0.0342279
	19	60.6644	2.63813	0.370987	0.0533508	0.234752	0.0344274	0.165388	0.0343024
	20	61.0224	2.7408	0.363577	0.048559	0.240297	0.0343955	0.170989	0.0306272
	30	64.6825	3.38237	0.328442	0.0343459	0.266942	0.0229006	0.196843	0.0267195
	40	68.0301	2.76083	0.315832	0.0324292	0.280434	0.0201353	0.215736	0.0174663
	50	70.7897	2.03974	0.305819	0.0361811	0.284994	0.0263563	0.224274	0.0226626
	60	72.2878	2.34776	0.305191	0.0441379	0.28737	0.030775	0.228023	0.0221403
	70	73.3054	1.96455	0.274658	0.0251551	0.309739	0.0183354	0.240445	0.0153414
	80	74.2076	1.57998	0.274285	0.0334571	0.310492	0.0230282	0.24392	0.0157706
	90	75.4042	1.3706	0.28111	0.0431577	0.307241	0.0297773	0.24484	0.0206307
	100	76.5893	1.81195	0.26779	0.0312867	0.316393	0.0220492	0.251934	0.015697
	200	81.8329	1.56041	0.219545	0.0190114	0.353803	0.0146238	0.286629	0.0101614
	300	83.8365	1.45631	0.209679	0.0182634	0.361202	0.0137071	0.295585	0.0148727
	400	84.6288	1.61854	0.205578	0.0316243	0.363458	0.021512	0.302263	0.0153672
	500	85.2842	1.30258	0.197349	0.0317002	0.370595	0.0222942	0.308077	0.0180474
	600	86.2223	1.25142	0.189619	0.0362696	0.375808	0.0284494	0.314247	0.0245485
	700	86.9067	1.3866	0.189795	0.0420935	0.377122	0.0331551	0.318817	0.0264493

### Sheet: Mo17
	Diagram number	Percentage of hexagons mean	Percentage of hexagons std	Epi-Hexagons mean	Epi-Hexagons std	Epi-Random mean	Epi-Random std	Epi-Voronoi5 mean	Epi-Voronoi5 std
	1	28.4912	2.53216	0.377452	0.0096042	0.062296	0.0040338	0.0996157	0.010228
	2	36.5624	1.94719	0.365258	0.00602119	0.0726856	0.0052264	0.0659501	0.00825448
	3	42.395	2.19064	0.356118	0.00576693	0.084952	0.00786238	0.0517521	0.00655119
	4	45.3911	2.75908	0.348241	0.0072093	0.0937252	0.0069629	0.0470404	0.00449559
	5	46.9599	3.01782	0.345268	0.00764084	0.101034	0.00656339	0.0448038	0.00416968
	6	49.4337	3.46692	0.342393	0.00762043	0.104786	0.00796698	0.0449102	0.00296342
	7	50.3924	3.77137	0.339717	0.00892906	0.110206	0.00805883	0.0470245	0.00589122
	8	51.5356	3.08732	0.335142	0.00632691	0.11659	0.00615087	0.0499657	0.00463057
	9	53.3553	3.30763	0.332062	0.00728592	0.118445	0.00774478	0.051908	0.00511943
	10	54.0636	2.3935	0.327663	0.00679844	0.123957	0.00705052	0.0565501	0.00696116
	11	55.366	2.48645	0.324447	0.00745111	0.128144	0.00837965	0.0594475	0.00774108
	12	55.2538	2.62456	0.325759	0.00872803	0.127124	0.0104101	0.0591039	0.00860788
	13	56.7197	2.667	0.319417	0.00967263	0.134791	0.00918059	0.0646268	0.00952895
	14	57.617	2.4577	0.317696	0.00918627	0.137702	0.0106393	0.0675467	0.0112712
	15	58.4791	2.36157	0.314731	0.00961642	0.139269	0.0098332	0.0705316	0.0102439
	16	58.5352	2.16061	0.315016	0.00688538	0.138515	0.00923679	0.0693616	0.00943485
	17	59.1445	2.36549	0.312737	0.00877138	0.140532	0.0101656	0.0721273	0.0111636
	18	59.5406	2.59309	0.309097	0.0107055	0.144449	0.0121939	0.0762423	0.0127881
	19	60.6644	2.63813	0.306614	0.0119177	0.145858	0.0118492	0.0780499	0.0135578
	20	61.0224	2.7408	0.305068	0.012515	0.147331	0.0133109	0.0798944	0.0146863
	30	64.6825	3.38237	0.295281	0.016405	0.161023	0.0127789	0.0944783	0.0149524
	40	68.0301	2.76083	0.284711	0.0137386	0.171676	0.0127508	0.106597	0.0148072
	50	70.7897	2.03974	0.273524	0.0176831	0.180087	0.0146434	0.116466	0.0169384
	60	72.2878	2.34776	0.27186	0.0170761	0.182865	0.0137403	0.11995	0.01556
	70	73.3054	1.96455	0.264793	0.0180987	0.190401	0.0131843	0.127806	0.0155658
	80	74.2076	1.57998	0.258564	0.0174193	0.194478	0.0135529	0.13252	0.0153669
	90	75.4042	1.3706	0.254884	0.0178668	0.196813	0.0140862	0.135771	0.0160075
	100	76.5893	1.81195	0.250458	0.0159307	0.201765	0.0130178	0.141021	0.0147398
	200	81.8329	1.56041	0.216335	0.0113294	0.229953	0.00863447	0.173036	0.00969803
	300	83.8365	1.45631	0.205321	0.0174732	0.237852	0.0135857	0.182074	0.0153728
	400	84.6288	1.61854	0.194965	0.0185894	0.244122	0.0145418	0.189436	0.0159414
	500	85.2842	1.30258	0.190043	0.0216098	0.249681	0.016249	0.195209	0.0178203
	600	86.2223	1.25142	0.181912	0.0272376	0.25537	0.02207	0.201642	0.0237577
	700	86.9067	1.3866	0.17725	0.0289239	0.259126	0.0240291	0.206227	0.0255812

### Sheet: Mo10
	Diagram number	Percentage of hexagons mean	Percentage of hexagons std	Epi-Hexagons mean	Epi-Hexagons std	Epi-Random mean	Epi-Random std	Epi-Voronoi5 mean	Epi-Voronoi5 std
	1	28.4912	2.53216	0.370944	0.00342289	0.0131014	0.00121698	0.0294579	0.00274564
	2	36.5624	1.94719	0.363643	0.0018908	0.0185466	0.00160527	0.0175561	0.00179105
	3	42.395	2.19064	0.35907	0.00251986	0.0234436	0.00241306	0.0123784	0.00238665
	4	45.3911	2.75908	0.355664	0.00321092	0.0269723	0.00247991	0.0105472	0.00145732
	5	46.9599	3.01782	0.354189	0.00303534	0.0294522	0.00250781	0.00980569	0.00135528
	6	49.4337	3.46692	0.352794	0.0032581	0.0311036	0.00247921	0.00975932	0.00142743
	7	50.3924	3.77137	0.351693	0.00356826	0.0330091	0.00296298	0.0104812	0.00244727
	8	51.5356	3.08732	0.350427	0.00333438	0.0345819	0.00214434	0.0111771	0.00192121
	9	53.3553	3.30763	0.348919	0.00284667	0.0356672	0.00259515	0.0122276	0.00228627
	10	54.0636	2.3935	0.348075	0.00252205	0.0367246	0.00205499	0.0131052	0.0021334
	11	55.366	2.48645	0.346364	0.00273542	0.0382503	0.00220341	0.0141764	0.00240953
	12	55.2538	2.62456	0.346831	0.00286725	0.0380752	0.00255668	0.0143381	0.00245524
	13	56.7197	2.667	0.344479	0.00253152	0.0400426	0.00219064	0.0159206	0.00235875
	14	57.617	2.4577	0.343706	0.0028038	0.0410784	0.00235966	0.0170697	0.00247655
	15	58.4791	2.36157	0.343149	0.00243629	0.0415789	0.00218616	0.0175822	0.00239196
	16	58.5352	2.16061	0.343333	0.00228844	0.0415149	0.00206361	0.0174832	0.00223077
	17	59.1445	2.36549	0.342665	0.00263435	0.0420293	0.00236313	0.0180512	0.00271341
	18	59.5406	2.59309	0.341413	0.00339983	0.0429754	0.0030291	0.0191256	0.00330066
	19	60.6644	2.63813	0.340894	0.00364474	0.0434726	0.00322857	0.0197679	0.00350726
	20	61.0224	2.7408	0.340975	0.00464225	0.0435781	0.00388737	0.0197425	0.00436221
	30	64.6825	3.38237	0.336837	0.00520695	0.0476725	0.00373671	0.0243139	0.00442359
	40	68.0301	2.76083	0.332578	0.00439874	0.0511248	0.00325905	0.0283409	0.00390512
	50	70.7897	2.03974	0.328193	0.00445225	0.0543252	0.00337098	0.0321084	0.00389623
	60	72.2878	2.34776	0.326697	0.00452605	0.0558842	0.00352867	0.0338873	0.00403064
	70	73.3054	1.96455	0.324439	0.00458374	0.0577258	0.00340399	0.035894	0.00395084
	80	74.2076	1.57998	0.322124	0.00354236	0.0591656	0.00280554	0.0376205	0.0032262
	90	75.4042	1.3706	0.321241	0.00394785	0.0600726	0.0030636	0.0386731	0.00350672
	100	76.5893	1.81195	0.319219	0.00351546	0.0615644	0.00269682	0.040396	0.00310631
	200	81.8329	1.56041	0.308258	0.0034765	0.0700425	0.00249255	0.0500649	0.0028325
	300	83.8365	1.45631	0.304266	0.0038799	0.0732738	0.00316187	0.0536708	0.00352429
	400	84.6288	1.61854	0.301866	0.00443051	0.0750999	0.00344922	0.0557247	0.00381316
	500	85.2842	1.30258	0.300912	0.00496476	0.0758855	0.00388613	0.0565845	0.00430284
	600	86.2223	1.25142	0.298294	0.00506024	0.0779173	0.00404236	0.0588472	0.0044408
	700	86.9067	1.3866	0.296917	0.00564193	0.0789975	0.00473639	0.0600589	0.00515185

### Sheet: Mo7
	Diagram number	Percentage of hexagons mean	Percentage of hexagons std	Epi-Hexagons mean	Epi-Hexagons std	Epi-Random mean	Epi-Random std	Epi-Voronoi5 mean	Epi-Voronoi5 std
	1	28.4912	2.53216	0.389198	0.00349671	0.0142399	0.00152638	0.0336171	0.00300969
	2	36.5624	1.94719	0.380604	0.00470439	0.0215498	0.00467587	0.0218134	0.00188397
	3	42.395	2.19064	0.37371	0.00656545	0.028794	0.00635184	0.0175592	0.00231402
	4	45.3911	2.75908	0.371416	0.0055154	0.0314384	0.00534744	0.0151707	0.00231387
	5	46.9599	3.01782	0.369584	0.00539928	0.0345066	0.00517514	0.0145003	0.00220809
	6	49.4337	3.46692	0.368155	0.00623089	0.036222	0.00585764	0.0145015	0.00256662
	7	50.3924	3.77137	0.367592	0.00513292	0.0376074	0.00527841	0.0155175	0.00397536
	8	51.5356	3.08732	0.361961	0.00565095	0.0430666	0.00522455	0.0182466	0.00391731
	9	53.3553	3.30763	0.361842	0.006171	0.0428686	0.00610095	0.018774	0.00384173
	10	54.0636	2.3935	0.361125	0.00615494	0.0437151	0.0057821	0.0203696	0.00420215
	11	55.366	2.48645	0.35652	0.00728534	0.0479678	0.00672302	0.0225892	0.00491065
	12	55.2538	2.62456	0.361361	0.00685259	0.0438803	0.00670843	0.0204394	0.00493943
	13	56.7197	2.667	0.353609	0.00621173	0.0506239	0.00588248	0.0247918	0.00527534
	14	57.617	2.4577	0.354311	0.00838878	0.0503306	0.00765328	0.0253393	0.00637656
	15	58.4791	2.36157	0.352351	0.00611988	0.0518692	0.00563033	0.0277633	0.00526652
	16	58.5352	2.16061	0.353504	0.00892373	0.0509705	0.00829277	0.0269985	0.00684593
	17	59.1445	2.36549	0.35136	0.00827318	0.0527143	0.00723117	0.0287206	0.00642688
	18	59.5406	2.59309	0.350615	0.00907787	0.0531955	0.00841733	0.0295851	0.00719433
	19	60.6644	2.63813	0.350581	0.00846884	0.0532403	0.00747835	0.0300337	0.00713461
	20	61.0224	2.7408	0.349608	0.00919282	0.0542808	0.00806547	0.0307446	0.00761847
	30	64.6825	3.38237	0.342165	0.00682116	0.0610907	0.00556054	0.0379936	0.00547491
	40	68.0301	2.76083	0.336937	0.00525831	0.0653075	0.00435418	0.0429649	0.00345088
	50	70.7897	2.03974	0.334489	0.00695342	0.0667685	0.0060968	0.0456791	0.00498244
	60	72.2878	2.34776	0.332509	0.00799953	0.0687798	0.00695956	0.0476516	0.00546959
	70	73.3054	1.96455	0.326376	0.00568129	0.0741704	0.00495681	0.0514866	0.00417314
	80	74.2076	1.57998	0.32503	0.00600692	0.0747054	0.00548905	0.0528256	0.00390862
	90	75.4042	1.3706	0.325116	0.0075449	0.0747778	0.00661569	0.0532124	0.00511421
	100	76.5893	1.81195	0.323093	0.00619103	0.0761994	0.00549099	0.0552137	0.00377034
	200	81.8329	1.56041	0.308743	0.00427629	0.0878442	0.00340583	0.0662386	0.00305121
	300	83.8365	1.45631	0.305235	0.00378527	0.0906231	0.0034532	0.0696509	0.00329945
	400	84.6288	1.61854	0.303803	0.00677908	0.0915445	0.00580164	0.0713173	0.00455024
	500	85.2842	1.30258	0.302365	0.00636293	0.0927825	0.00533906	0.0723708	0.00463927
	600	86.2223	1.25142	0.300231	0.00701761	0.0943618	0.00599036	0.0744398	0.00498532
	700	86.9067	1.3866	0.298854	0.00788137	0.0954421	0.00695796	0.0756515	0.00588032
