## Supplementary material for "EpiGraph: an open-source platform to quantify epithelial organization": Fig. S4

### Sheet: Sheet
	Outlier detection results
	* In green, it is highlighted the confidence > 0.95. Confidence values below 0.95 are in red.
	Natural images (mean)	Closest CVTn diagram	Confidence*		Simulation images (mean)	Closest CVTn diagram	Confidence*
	cNT	1	1.02226		Control no proliferative	10	1.00556
	dWL	4	1.01334		Elongated	12	0.871002
	dWP	6	1.01477		Squared	15	0.879784
	Eyes	1	0.841106		Control proliferative	8	1.02143
	dMWP	1	0.798494		Case-III	1	0.83624
					Case-IV	2	0.848577
	Images	Closest CVTn diagram	Confidence*		Images	Closest CVTn diagram	Confidence*
	WT wing disc_1_T0	3	1.00472		Mbs RNAi_1_T0	13	1.0147
	WT wing disc_1_T6	3	1.00047		Mbs RNAi_1_T15	9	1.00196
	WT wing disc_1_T12	3	1.01763		Mbs RNAi_1_T30	9	1.01545
	WT wing disc_1_T18	3	1.01944		Mbs RNAi_2_T0	6	1.00931
	WT wing disc_1_T24	3	1.01777		Mbs RNAi_2_T15	6	1.01113
	WT wing disc_1_T30	3	1.01686		Mbs RNAi_2_T30	6	1.00778
	WT wing disc_2_T0	3	1.00242		Mbs RNAi_3_T0	5	1.00052
	WT wing disc_2_T2	3	0.965877		Mbs RNAi_3_T15	3	1.01709
	WT wing disc_2_T12	3	0.997768		Mbs RNAi_3_T30	3	1.02032
	WT wing disc_2_T18	3	0.981251
	WT wing disc_2_T24	3	0.974021
	WT wing disc_2_T30	3	1.01691
	WT wing disc_3_T0	3	1.01903
	WT wing disc_3_T6	3	1.01525
	WT wing disc_3_T12	3	1.01439
	WT wing disc_3_T18	3	1.01741
	WT wing disc_3_T24	3	1.01313
	WT wing disc_3_T30	3	1.01775
