## Supplementary material for "EpiGraph: an open-source platform to quantify epithelial organization": Fig. S5

### Sheet: Sheet1
	name	median	std	mean	std
	CVTn_001	4.11047	0.0218586	4.18979	0.0264769
	CVTn_002	3.95568	0.0393587	3.99207	0.0539797
	CVTn_003	3.90198	0.0154123	3.92445	0.0179016
	CVTn_004	3.87926	0.00879464	3.89727	0.00943439
	CVTn_005	3.86036	0.008976	3.87407	0.00879673
	CVTn_006	3.8535	0.00714436	3.86628	0.00671597
	CVTn_007	3.84205	0.00738952	3.85125	0.00684072
	CVTn_008	3.84014	0.00522648	3.84881	0.00506292
	CVTn_009	3.83079	0.00580241	3.83731	0.00499571
	CVTn_010	3.8297	0.00451137	3.83748	0.00419871
	CVTn_011	3.82184	0.00486281	3.82798	0.0039366
	CVTn_012	3.82223	0.00445825	3.82825	0.00339534
	CVTn_013	3.81477	0.00575356	3.82047	0.00370409
	CVTn_014	3.81561	0.00501153	3.8221	0.0032062
	CVTn_015	3.80742	0.00489753	3.81456	0.00308693
	CVTn_016	3.81081	0.00502455	3.81785	0.00378734
	CVTn_017	3.80371	0.00484446	3.81066	0.00298464
	CVTn_018	3.80634	0.00610692	3.81379	0.00382141
	CVTn_019	3.79839	0.00537299	3.80689	0.003105
	CVTn_020	3.80198	0.00536116	3.81012	0.00381718
	CVTn_030	3.79073	0.00492922	3.79982	0.00328239
	CVTn_040	3.78402	0.00478966	3.79384	0.00342695
	CVTn_050	3.77659	0.00368821	3.78808	0.00307557
	CVTn_060	3.77303	0.00412064	3.78451	0.00305473
	CVTn_070	3.77044	0.00317062	3.782	0.00273761
	CVTn_080	3.76746	0.00284997	3.78038	0.0025195
	CVTn_090	3.76619	0.002573	3.77872	0.00211173
	CVTn_100	3.76332	0.00431573	3.77612	0.00454004
	CVTn_200	3.75607	0.00358985	3.76853	0.003735
	CVTn_300	3.75223	0.00285022	3.76446	0.0025584
	CVTn_400	3.75151	0.00274452	3.76329	0.00328879
	CVTn_500	3.75015	0.00252841	3.76179	0.00294657
	CVTn_600	3.74929	0.00229084	3.76081	0.00263966
	CVTn_700	3.74853	0.00238939	3.75988	0.00273021
	name	median	std	mean	std
	cNT	3.97568	0.028006	4.0814	0.0418997
	EYE	4.07655	0.0111977	4.16762	0.0143936
	dWL	3.9349	0.031217	3.97269	0.0352909
	dWP	3.92588	0.0717194	3.96111	0.07613
	dMWP	3.99309	0.0475158	4.04216	0.053192
	Control Sim Prolif	3.76792	0.00357389	3.77982	0.00289298
	Case III	3.82122	0.0054833	3.82278	0.00890973
	Case IV	3.81052	0.00974056	3.81071	0.0068759
	Control Sim no Prolif	3.78891	0.00986937	3.7986	0.00706093
	Squared	3.82589	0.0104569	3.84628	0.0167389
	Elongated	3.83017	0.00770278	3.98711	0.032551
	name	median	std	mean	std		name	median	mean		name	median	mean
	WT wing disc	3.89682	0.00688273	3.92596	0.00943303		WT wing disc_1_T0	3.9009	3.9186		Mbs RNAi_1_T0	3.85786	3.86852
	Mbs RNAi	3.87385	0.0229999	3.89918	0.0292416		WT wing disc_1_T6	3.89452	3.9196		Mbs RNAi_1_T15	3.8433	3.86675
							WT wing disc_1_T12	3.89323	3.91913		Mbs RNAi_1_T30	3.84337	3.86426
							WT wing disc_1_T18	3.89008	3.91437		Mbs RNAi_2_T0	3.87361	3.89893
							WT wing disc_1_T24	3.8953	3.91605		Mbs RNAi_2_T15	3.86777	3.89083
							WT wing disc_1_T30	3.89288	3.91999		Mbs RNAi_2_T30	3.86935	3.89179
							WT wing disc_2_T0	3.90083	3.93138		Mbs RNAi_3_T0	3.9053	3.93487
							WT wing disc_2_T2	3.91079	3.94431		Mbs RNAi_3_T15	3.90053	3.93509
							WT wing disc_2_T12	3.90636	3.93273		Mbs RNAi_3_T30	3.9036	3.94157
							WT wing disc_2_T18	3.90294	3.93955
							WT wing disc_2_T24	3.8945	3.93538
							WT wing disc_2_T30	3.9012	3.94364
							WT wing disc_3_T0	3.89325	3.91699
							WT wing disc_3_T6	3.90062	3.92661
							WT wing disc_3_T12	3.90134	3.92814
							WT wing disc_3_T18	3.89381	3.92273
							WT wing disc_3_T24	3.89059	3.92023
							WT wing disc_3_T30	3.87965	3.91788
